# Generating, modeling, and evaluating a large-scale set of CRISPR/Cas9 off-target sites with bulges

**DOI:** 10.1101/2023.11.01.565099

**Authors:** Ofir Yaish, Yaron Orenstein

## Abstract

The CRISPR/Cas9 system is a highly accurate geneediting technique, but it can also lead to unintended off-target sites (OTS). Consequently, many high-throughput assays have been developed to measure OTS in a genome-wide manner, and their data was used to train machine-learning models to predict OTS. However, these models are inaccurate when considering OTS with bulges due to limited data compared to OTS without bulges. Recently, CHANGE-seq, a new *in vitro* technique to detect OTS, was used to produce a dataset of unprecedented scale and quality. In addition, the same study produced *in cellula* GUIDE-seq experiments, but none of these experiments included bulges. Here, we generated the most comprehensive GUIDE-seq dataset with bulges, and trained and evaluated state-of-the-art machine-learning models that consider OTS with bulges. We first reprocessed the publicly available experimental raw data of the CHANGE-seq study to generate 20 new GUIDE-seq experiments, and hundreds of OTS with bulges among the original and new GUIDE-seq experiments. We then trained multiple machine-learning models, and demonstrated their state-of-the-art performance both *in vitro* and *in cellula* overall and when focusing on OTS with bulges. Last, we visualized the key features learned by our models on OTS with bulges in a unique representation.

**Graphical abstract:** 
