## Supplemental Tables for "Generating, modeling, and evaluating a large-scale set of CRISPR/Cas9 off-target sites with bulges": Supplementary Table S1.xlsx

### Sheet: Weight ✘, Threshold ✘ 
Fold	CH-XGBoost-Class	CH-MLP-Emb-Class	CH-GRU-Emb-Class	CH-GRU-Class	CH-XGBoost-Reg	CH-MLP-Emb-Reg	CH-GRU-Emb-Reg	CH-GRU-Reg
1	0.23928	0.625985	0.664041	0.65372	0.0592771	0.612107	0.550395	0.67747
2	0.447344	0.693076	0.752086	0.763002	0.151137	0.724102	0.76811	0.760441
3	0.257429	0.565464	0.642348	0.623344	0.0585773	0.638311	0.626133	0.584513
4	0.225159	0.591783	0.645441	0.638584	0.0697936	0.591333	0.664834	0.700787
5	0.0643231	0.211468	0.18525	0.249911	0.0160511	0.242067	0.24965	0.254775
6	0.197418	0.574742	0.655461	0.657429	0.0504779	0.605748	0.678612	0.672025
7	0.340851	0.640578	0.688828	0.679798	0.142529	0.653912	0.720109	0.656119
8	0.885382	0.923523	0.934341	0.929886	0.830512	0.911474	0.916518	0.924097
9	0.170751	0.505225	0.568497	0.523735	0.0305213	0.519315	0.599306	0.528924
10	0.277815	0.538758	0.557707	0.590845	0.0915522	0.559218	0.581448	0.60037

### Sheet: Weight ✘, Threshold ✔ 
Fold	CH-XGBoost-Class	CH-MLP-Emb-Class	CH-GRU-Emb-Class	CH-GRU-Class	CH-XGBoost-Reg	CH-MLP-Emb-Reg	CH-GRU-Emb-Reg	CH-GRU-Reg
1	0.232487	0.60769	0.646876	0.644299	0.0349461	0.548387	0.550726	0.606038
2	0.368959	0.688336	0.687699	0.710426	0.0982392	0.662557	0.666368	0.662082
3	0.300208	0.554534	0.634583	0.579376	0.0249887	0.574201	0.622149	0.573305
4	0.274611	0.566406	0.649178	0.651935	0.0473215	0.506335	0.654594	0.691864
5	0.210028	0.199587	0.230791	0.212835	0.00921288	0.199935	0.202365	0.240451
6	0.234377	0.544427	0.611565	0.613729	0.0244626	0.591278	0.63424	0.608754
7	0.380881	0.579491	0.593	0.593057	0.0887599	0.587913	0.64575	0.600979
8	0.90128	0.906676	0.904003	0.921468	0.793293	0.896485	0.911083	0.915251
9	0.17601	0.526193	0.500542	0.509334	0.0197641	0.465239	0.553119	0.500167
10	0.329271	0.531521	0.522433	0.543587	0.0361564	0.519211	0.537628	0.537926

### Sheet: Weight ✔, Threshold  ✘
Fold	CH-XGBoost-Class	CH-MLP-Emb-Class	CH-GRU-Emb-Class	CH-GRU-Class	CH-XGBoost-Reg	CH-MLP-Emb-Reg	CH-GRU-Emb-Reg	CH-GRU-Reg
1	0.236875	0.561981	0.574465	0.661154	0.232105	0.45298	0.594767	0.619073
2	0.44804	0.645716	0.699987	0.740267	0.404078	0.690703	0.73718	0.726956
3	0.271221	0.53192	0.637539	0.571455	0.284808	0.624727	0.688329	0.663372
4	0.243662	0.547773	0.621829	0.623847	0.290396	0.658796	0.681945	0.68589
5	0.0822514	0.21615	0.233335	0.257853	0.0977189	0.199813	0.297071	0.23613
6	0.191949	0.53254	0.620836	0.591327	0.12499	0.562048	0.660386	0.655559
7	0.368176	0.598816	0.649374	0.628495	0.337346	0.55087	0.65383	0.638484
8	0.907797	0.920805	0.919046	0.92907	0.894421	0.910456	0.902198	0.913341
9	0.180002	0.452341	0.575974	0.524458	0.156567	0.506107	0.622256	0.557338
10	0.242588	0.479045	0.425972	0.547119	0.262869	0.542526	0.575118	0.554367

### Sheet: Weight ✔, Threshold  ✔
Fold	CH-XGBoost-Class	CH-MLP-Emb-Class	CH-GRU-Emb-Class	CH-GRU-Class	CH-XGBoost-Reg	CH-MLP-Emb-Reg	CH-GRU-Emb-Reg	CH-GRU-Reg
1	0.265082	0.603279	0.624692	0.6407	0.185681	0.592778	0.601116	0.600055
2	0.450959	0.694578	0.705959	0.723799	0.29536	0.626121	0.700885	0.678366
3	0.294534	0.470099	0.574922	0.606067	0.206646	0.559789	0.663835	0.634531
4	0.312388	0.60654	0.634542	0.61693	0.20706	0.594178	0.650756	0.67128
5	0.161141	0.177052	0.221458	0.186823	0.0752583	0.144108	0.216236	0.206587
6	0.24101	0.548168	0.559267	0.614781	0.15864	0.490105	0.595547	0.610021
7	0.361477	0.54426	0.60131	0.59199	0.26115	0.565683	0.570856	0.551164
8	0.889133	0.909507	0.911424	0.926563	0.898775	0.915671	0.908665	0.924977
9	0.220334	0.441398	0.52661	0.521142	0.110212	0.501163	0.518861	0.443092
10	0.321677	0.49711	0.444391	0.525276	0.199085	0.485047	0.531844	0.558529
