## Supplemental Tables for "Generating, modeling, and evaluating a large-scale set of CRISPR/Cas9 off-target sites with bulges": Supplementary Table S2.xlsx

### Sheet: Only-bulges dataset evaluation
# Entire dataset evaluation in Supplementary Table S1
Fold	CH-GRU-Emb-Class	CH-GRU-Class	CH-GRU-Emb-Reg	CH-GRU-Reg
1	0.526773	0.50996	0.474128	0.56152
2	0.655245	0.662821	0.637009	0.626427
3	0.4488	0.472418	0.483379	0.449457
4	0.543144	0.534351	0.565555	0.582392
5	0.142574	0.187481	0.155685	0.185536
6	0.540247	0.535193	0.575327	0.573185
7	0.572564	0.579494	0.606713	0.534577
8	0.440852	0.340144	0.498196	0.501821
9	0.466113	0.396115	0.473239	0.394388
10	0.46963	0.456903	0.515509	0.507647
