## Supplemental Tables for "Generating, modeling, and evaluating a large-scale set of CRISPR/Cas9 off-target sites with bulges": Supplementary Table S3.xlsx

### Sheet: Entire dataset evaluation
Fold	CH-GRU-Emb-Class	CH-GRU-Emb-Reg	CH-GRU-Class	CH-GRU-Reg	GU-GRU-Emb-Class	GU-GRU-Emb-Reg	GU-GRU-Class	GU-GRU-Reg	TL-GRU-Emb-Class	TL-GRU-Emb-Reg	TL-GRU-Class	TL-GRU-Reg
1	0.208993	0.205474	0.385485	0.191256	0.477526	0.306166	0.437425	0.462399	0.476378	0.454078	0.547774	0.498237
2	0.403752	0.334188	0.438512	0.291051	0.302761	0.343943	0.319548	0.335971	0.418703	0.404938	0.386901	0.368469
3	0.244806	0.197613	0.411882	0.2454	0.291928	0.274762	0.332504	0.412812	0.39904	0.382817	0.391476	0.362471
4	0.306765	0.135803	0.310365	0.174257	0.39725	0.368223	0.381481	0.360421	0.496613	0.46954	0.457549	0.468488
5	0.180233	0.157233	0.163648	0.122931	0.306377	0.418747	0.326	0.360727	0.323052	0.369872	0.364776	0.402459
6	0.345474	0.30244	0.282564	0.262031	0.228236	0.283136	0.256355	0.257549	0.354664	0.353663	0.345289	0.374516
7	0.18376	0.181187	0.27424	0.181824	0.412607	0.379033	0.460987	0.402077	0.417324	0.466231	0.456563	0.543261
8	0.238799	0.230751	0.317793	0.265419	0.200485	0.277231	0.20629	0.238041	0.306597	0.391063	0.270437	0.38226
9	0.291402	0.232333	0.302133	0.208861	0.350091	0.30357	0.396703	0.36843	0.42249	0.427109	0.396788	0.374161
10	0.295849	0.191854	0.28072	0.192572	0.469147	0.494788	0.531032	0.453815	0.555222	0.5178	0.457687	0.541548

### Sheet: Only-bulges dataset evaluation
Fold	CH-GRU-Emb-Class	CH-GRU-Emb-Reg	CH-GRU-Class	CH-GRU-Reg	GU-GRU-Emb-Class	GU-GRU-Emb-Reg	GU-GRU-Class	GU-GRU-Reg	TL-GRU-Emb-Class	TL-GRU-Emb-Reg	TL-GRU-Class	TL-GRU-Reg
1	0.131007	0.101615	0.234918	0.113695	0.258332	0.163347	0.273036	0.245775	0.262971	0.315605	0.358968	0.345628
2	0.288882	0.263449	0.29459	0.265933	0.160304	0.12015	0.177011	0.154682	0.148047	0.253513	0.245691	0.211873
3	0.0993767	0.0883427	0.245069	0.149541	0.103811	0.0648249	0.122281	0.179591	0.150796	0.111324	0.12432	0.146319
4	0.208328	0.124967	0.212926	0.157709	0.377517	0.28235	0.351107	0.283939	0.435259	0.463955	0.473104	0.382194
5	0.025468	0.0344087	0.032001	0.0343646	0.0414756	0.0693078	0.0566075	0.0389549	0.0264298	0.0328487	0.0712104	0.156293
6	0.336199	0.305957	0.144373	0.204001	0.109141	0.131631	0.133607	0.0927351	0.178725	0.16997	0.176627	0.227614
7	0.179472	0.161863	0.144665	0.0773979	0.123472	0.153946	0.154451	0.125284	0.159028	0.403766	0.287101	0.33849
8	0.233932	0.271242	0.213788	0.199317	0.154563	0.299871	0.195817	0.172968	0.283142	0.359867	0.296656	0.4002
9	0.243398	0.244622	0.357279	0.326521	0.215618	0.133082	0.277451	0.151941	0.334734	0.292225	0.310998	0.279058
10	0.17641	0.17104	0.297023	0.120138	0.150986	0.146171	0.295312	0.117569	0.429924	0.312057	0.240507	0.385178
